# Molecular Pathophysiology of Cardiac Injury and Cardiac Microthrombi in Fatal COVID-19: Insights from Clinico-histopathologic and Single Nuclei RNA Sequencing Analyses

**DOI:** 10.1101/2021.07.27.453843

**Authors:** Nobuaki Fukuma, Michelle L. Hulke, Michael I. Brener, Stephanie Golob, Robert Zilinyi, Zhipeng Zhou, Christos Tzimas, Ilaria Russo, Claire McGroder, Ryan Pfeiffer, Alexander Chong, Geping Zhang, Daniel Burkhoff, Martin B. Leon, Mathew Maurer, Jeffrey W. Moses, Anne-Catrin Uhlemann, Hanina Hibshoosh, Nir Uriel, Matthias J. Szabolcs, Björn Redfors, Charles C. Marboe, Matthew R. Baldwin, Nathan R. Tucker, Emily J. Tsai

## Abstract

Cardiac injury is associated with critical COVID-19, yet its etiology remains debated. To elucidate the pathogenic mechanisms of COVID-19-associated cardiac injury, we conducted a single-center prospective cohort study of 69 COVID-19 decedents. Of six cardiac histopathologic features, microthrombi was the most commonly detected (n=48, 70%). We tested associations of cardiac microthrombi with biomarkers of inflammation, cardiac injury, and fibrinolysis and with in-hospital antiplatelet therapy, therapeutic anticoagulation, and corticosteroid treatment, while adjusting for multiple clinical factors, including COVID-19 therapies. Higher peak ESR and CRP during hospitalization were independently associated with higher odds of microthrombi. Using single nuclei RNA-sequence analysis, we discovered an enrichment of pro-thrombotic/anti-fibrinolytic, extracellular matrix remodeling, and immune-potentiating signaling amongst cardiac fibroblasts in microthrombi-positive COVID-19 hearts relative to microthrombi-negative COVID-19. Non-COVID-19 non-failing hearts were used as reference controls. Our cumulative findings identify the specific transcriptomic changes in cardiac fibroblasts as salient features of COVID-19-associated cardiac microthrombi.

---

In severe COVID-19, cardiac manifestations like arrhythmias,^1^ myocardial infarction,^2, 3^ acute heart failure,^4–6^ and cardiogenic shock^7^ are prevalent and associated with increased mortality.^8, 9^ Both direct and indirect mechanisms of COVID-19-associated cardiac injury have been postulated,^10^ yet details remain elusive. Early theories that COVID-19 cardiac injury reflected acute viral myocarditis have since been disproven by the rarity of cases that meet histologic criteria for myocarditis. Additionally, diverse cardiac histopathologic findings, including endothelial cell damage and inflammatory cell infiltrates without associated cardiac necrosis,^2, 11, 12^ have been described on autopsy of COVID-19 decedents but at variable prevalence. Subsequently, the detection of microvascular thrombi in the hearts,^13, 14^ lungs,^15–19^ liver,^20^ brain,^21^ and skin^22^ of COVID-19 patients have raised the possibility that, in severe cases, COVID-19 may be more akin to a systemic illness. Such reports of multi-organ microthrombi, along with a high incidence of venous thromboembolism in severe and critical COVID-19, have led investigators to hypothesize that severe SARS-CoV-2 infection promotes a hypercoagulable state, referred to as COVID-19-associated coagulopathy.^23–27^ However, neither empiric intermediate-dose prophylactic anticoagulation nor therapeutic anticoagulation for critical COVID-19 appear to reduce thrombosis, the need for organ support, or mortality.^28–30^ Emerging bench studies and clinical observations suggest that thrombosis in COVID-19 may be primarily immune-mediated and therefore targeting immunothrombosis may be essential to prevent or treat thrombotic complications.^31, 32^ Clinical, patient-oriented studies have yet to test this theory.

Whether cardiac microthrombi underlie acute cardiac injury in severe COVID-19 is unclear at this time. Moreover, the mechanistic details of how SARS-CoV-2 triggers immunothrombosis has not been determined. Prior COVID-19 cardiac autopsy series focused primarily on detecting acute viral myocarditis and SARS-CoV-2. Most were limited to small sample sizes (<50 persons)^11, 13, 14, 16, 17, 33–35^ and had long post-mortem intervals (PMI, *i.e.* the time between death and autopsy).^13, 33–36^ Shown to compromise tissue RNA integrity and yield,^37^ particularly that of the heart,^38^ long PMIs hindered the potential molecular analyses of cardiac tissue in prior COVID-19 autopsy studies. Moreover, the prevalence of cardiac microthrombi in fatal COVID-19 is not well-established.

To investigate the molecular pathophysiology of cardiac injury and microthrombi in fatal COVID-19, we instituted specific measures to reduce PMI and optimize autopsy specimen quality for immunohistology and single nuclei RNA sequencing (snRNA-seq). We examined both left and right ventricular cardiac tissue samples of COVID-19 decedents and determined the prevalence of acute cardiac histopathologic features attributable to SARS-CoV-2 infection, including cardiac microthrombi. We analyzed patient clinical data, ventricular viral load, and histopathologic features of each heart to identify clinico-histopathologic associations that could provide insight into the pathogenesis of COVID-19-associated cardiac injury and cardiac microthrombi. We conducted snRNA-seq analysis of a subset of COVID-19 cardiac tissue with and without microthrombi in order to determine the compositional and cell type-specific transcriptomic changes that may underlie the development of COVID-19-associated cardiac microthrombi.
