## Supplementary material for "Molecular Pathophysiology of Cardiac Injury and Cardiac Microthrombi in Fatal COVID-19: Insights from Clinico-histopathologic and Single Nuclei RNA Sequencing Analyses": Table ST11

### Sheet: RefControl_v_COVID-19 0.25LFC
Cell Type	Gene Log-fold Change Direction	Pathway identifier	Pathway name	#Entities found	#Entities total	Entities ratio	Entities pValue	Entities FDR	#Reactions found	#Reactions total	Reactions ratio	Species identifier	Species name	Submitted entities found	Found reaction identifiers
Cardiomyocyte	Downregulated	R-HSA-390522	Striated Muscle Contraction	10	40	0.00271721	2.59e-07	0.000163	4	4	0.000302	9606	Homo sapiens	MYBPC3;ACTA1;ACTC1;DES;TPM2;TNNT2;MYL2;TCAP;TNNI3	R-HSA-390597;R-HSA-390598;R-HSA-390593;R-HSA-390595
		R-HSA-397014	Muscle contraction	20	224	0.0152164	6.71e-06	0.00210115	17	42	0.00317484	9606	Homo sapiens	MYBPC3;RYR2;KCNIP1;TPM2;ATP1A2;TRDN;ACTA1;MYL6;MYL7;ACTC1;DES;PLN;TNNT2;MYL2;TCAP;TNNI3;MYL9	R-HSA-390597;R-HSA-427910;R-HSA-445700;R-HSA-390598;R-HSA-390593;R-HSA-445699;R-HSA-390595;R-HSA-2855020;R-HSA-5577234;R-HSA-5617182;R-HSA-5578777;R-HSA-5617179;R-HSA-445704;R-HSA-936897;R-HSA-445705;R-HSA-445813;R-HSA-9684068
	Upregulated	R-HSA-3247509	Chromatin modifying enzymes	30	260	0.0176618	4.75e-06	0.00337599	30	85	0.00642528	9606	Homo sapiens	KMT2E;SETD2;KDM3A;KMT2C;ARID4B;PHF21A;ATXN7;PRDM16;EP300;UTY;TBL1X;KDM6A;NCOA1;NCOA2;CREBBP;KDM4C;KDM2A;ARID5B;ASH1L;ARID1A;SMARCA2;ARID1B;GATAD2B;SUPT3H;NCOR2;PDE10A;NCOR1;TBL1XR1;KAT6A;BRWD1	R-HSA-8865605;R-HSA-4754187;R-HSA-5159245;R-HSA-5244692;R-HSA-3321975;R-HSA-3301237;R-HSA-3662335;R-HSA-3697008;R-HSA-8865613;R-HSA-3777129;R-HSA-5661120;R-HSA-5661121;R-HSA-5579023;R-HSA-5638157;R-HSA-4722133;R-HSA-3769447;R-HSA-5579018;R-HSA-5637686;R-HSA-3318486;R-HSA-5634802;R-HSA-5205799;R-HSA-3215448;R-HSA-5205861;R-HSA-5638141;R-HSA-5661114;R-HSA-5661115;R-HSA-4724284;R-HSA-9679787;R-HSA-4…
		R-HSA-5663202	Diseases of signal transduction by growth factor receptors and second messengers	47	529	0.0359351	1.31e-05	0.00464851	227	448	0.033865	9606	Homo sapiens	HDAC4;GSK3B;CAMK2D;CTBP2;TNKS;MAPKAP1;FOXO3;TRAK1;CAMSAP2;SPRED2;GOLGA4;ZMYM2;MPRIP;CUX1;PPP2R5E;UBC;MYO18A;EP300;RICTOR;TBL1X;SPTBN1;SMAD2;CREBBP;HSP90AA1;EGF;CSNK1A1;FBXW7;STAT3;ERBIN;ADAM10;BRAF;GAB2;PPP2R5C;QKI;SND1;NCOR2;NR4A1;NCOR1;MRAS;TBL1XR1;PSME4;NF1;CTNNB1;RAF1	R-HSA-1220610;R-HSA-5339713;R-HSA-1220611;R-HSA-1839112;R-HSA-1220614;R-HSA-1220612;R-HSA-1839114;R-HSA-1220613;R-HSA-1839110;R-HSA-1169421;R-HSA-1839107;R-HSA-9665699;R-HSA-9665698;R-HSA-9665697;R-HSA-9665696;R-HSA-9665703;R-HSA-9665702;R-HSA-9665701;R-HSA-9665700;R-HSA-9665707;R-HSA-9665706;R-HSA-9665705;R-HSA-9665704;R-HSA-9665709;R-HSA-9665708;R-HSA-9698003;R-HSA-9698000;R-HSA-9665232;R-HSA-9…
		R-HSA-194315	Signaling by Rho GTPases	37	470	0.0319272	0.00101394	0.0395437	44	125	0.00944894	9606	Homo sapiens	NCKAP1;AHCTF1;HSP90AB1;TRIO;ROCK1;ROCK2;ARHGAP17;ARHGAP5;ARHGAP35;AKAP13;ARHGAP21;XPO1;PPP2R5E;CTNNA1;WASF2;CLASP1;ACTR3;DYNC1H1;NCOA2;HSP90AA1;KDM4C;ARHGEF12;MRTFA;BRAF;PPP2R5C;MYO9A;YWHAZ;PTK2;TIAM2;DIAPH1;CLIP1;TAOK1;CTNNB1;MYH9;NUP98;RHOQ;PAFAH1B1	R-HSA-5666070;R-HSA-2029469;R-HSA-2029466;R-HSA-5625745;R-HSA-5666129;R-HSA-2029465;R-HSA-5666001;R-HSA-195146;R-HSA-419087;R-HSA-75016;R-HSA-194894;R-HSA-419083;R-HSA-5666008;R-HSA-5625797;R-HSA-5625796;R-HSA-5668932;R-HSA-9018778;R-HSA-5665989;R-HSA-5627072;R-HSA-5666049;R-HSA-5665998;R-HSA-5665999;R-HSA-2197690;R-HSA-5672329;R-HSA-194913;R-HSA-2197698;R-HSA-194854;R-HSA-5668978;R-HSA-5666160;R…
Fibroblast	Downregulated	NA
	Upregulated	R-HSA-5663202	Diseases of signal transduction by growth factor receptors and second messengers	51	529	0.0359351	3.65e-07	0.000508	188	448	0.033865	9606	Homo sapiens	HDAC4;GSK3B;TNKS;MAPKAP1;TRAK1;CAMSAP2;RAP1B;GOLGA4;FGF7;ZMYM2;RAP1A;MPRIP;CUX1;PPP2R5E;AKT3;MAPK1;TBL1X;LRRFIP1;BTRC;MARK3;SPTBN1;CREBBP;SMAD3;KSR1;FBXW7;CSNK1A1;FN1;GAB1;ERBIN;AP3B1;ACSL4;PTPN12;GAB2;SND1;SKI;BCR;NCOR2;NR4A1;CDK8;NCOR1;PIK3CA;TBL1XR1;PSME4;NF1;NOX4;KDM7A	R-HSA-9656211;R-HSA-9656209;R-HSA-9656215;R-HSA-9656214;R-HSA-9664918;R-HSA-9656213;R-HSA-9656212;R-HSA-9664664;R-HSA-4839746;R-HSA-1226014;R-HSA-1226012;R-HSA-5339713;R-HSA-9698179;R-HSA-9665415;R-HSA-1839112;R-HSA-9664646;R-HSA-1839114;R-HSA-9665412;R-HSA-1839110;R-HSA-9665417;R-HSA-1839107;R-HSA-3315483;R-HSA-4396393;R-HSA-4396392;R-HSA-2400009;R-HSA-2400010;R-HSA-4396402;R-HSA-4396401;R-HSA-1…
		R-HSA-3247509	Chromatin modifying enzymes	29	260	0.0176618	9.6e-06	0.00444639	27	85	0.00642528	9606	Homo sapiens	KMT2E;SETD2;KMT2C;ARID4B;PHF21A;EFR3A;ATXN7;EP400;TBL1X;ARID2;KDM6A;SMARCC1;CREBBP;KDM2A;KDM4C;ARID1A;GATAD2B;SUPT3H;GATAD2A;NCOR2;NCOR1;KANSL1;AEBP2;TBL1XR1;KAT6A;BRWD1;RCOR1;KDM7A	R-HSA-8865605;R-HSA-4754187;R-HSA-5159245;R-HSA-5244692;R-HSA-3321975;R-HSA-3301237;R-HSA-3697008;R-HSA-8865613;R-HSA-3777129;R-HSA-5661120;R-HSA-5661121;R-HSA-5579023;R-HSA-4722133;R-HSA-3769447;R-HSA-5637686;R-HSA-3318486;R-HSA-5205799;R-HSA-3215448;R-HSA-5205861;R-HSA-5638332;R-HSA-5638141;R-HSA-5661114;R-HSA-5661115;R-HSA-4724284;R-HSA-9679787;R-HSA-3321805;R-HSA-4724279
Pericyte	Downregulated	NA
	Upregulated	R-HSA-5663202	Diseases of signal transduction by growth factor receptors and second messengers	30	529	0.0359351	1.42e-05	0.00442141	113	448	0.033865	9606	Homo sapiens	HDAC4;GSK3B;CTBP2;TNKS;CAMSAP2;MPRIP;CUX1;PPP2R5E;MAPK1;LRRFIP1;MARK3;SPTBN1;CREBBP;FBXW7;STAT3;ERBIN;PTPN12;PPP2R5C;SND1;SKI;NCOR2;HEYL;NR4A1;TBL1XR1;NF1;CTNNB1	R-HSA-9656211;R-HSA-9656209;R-HSA-9656215;R-HSA-9656214;R-HSA-4839746;R-HSA-5339713;R-HSA-1839112;R-HSA-9665412;R-HSA-4396393;R-HSA-4396392;R-HSA-4396402;R-HSA-9665697;R-HSA-4396401;R-HSA-9665696;R-HSA-9665703;R-HSA-9665702;R-HSA-9665708;R-HSA-9665232;R-HSA-6803234;R-HSA-6803233;R-HSA-9672159;R-HSA-6803240;R-HSA-9652165;R-HSA-5262606;R-HSA-9649393;R-HSA-9672176;R-HSA-8936676;R-HSA-9665278;R-HSA-5…
		R-HSA-3247509	Chromatin modifying enzymes	19	260	0.0176618	2.16e-05	0.00442141	20	85	0.00642528	9606	Homo sapiens	SETD2;SMARCC1;CREBBP;KMT2C;ARID4B;ARID1A;ARID1B;SUPT3H;PHF21A;GATAD2A;NCOR2;PDE10A;AEBP2;TBL1XR1;KAT6A;EP400;BRWD1;KDM6A	R-HSA-5637686;R-HSA-8865605;R-HSA-4754187;R-HSA-5159245;R-HSA-5244692;R-HSA-3318486;R-HSA-3321975;R-HSA-3301237;R-HSA-3697008;R-HSA-5205799;R-HSA-3215448;R-HSA-5638332;R-HSA-5205861;R-HSA-8865613;R-HSA-5638141;R-HSA-3777129;R-HSA-5661121;R-HSA-9679787;R-HSA-5579023;R-HSA-3769447
		R-HSA-194315	Signaling by Rho GTPases	27	470	0.0319272	3.09e-05	0.00442141	35	125	0.00944894	9606	Homo sapiens	ITGB1;NCKAP1;TRIO;ROCK2;ARHGAP17;PTPRK;ARHGAP35;ARHGAP44;ARHGAP42;XPO1;PPP2R5E;CTNNA1;MAPK1;CLASP1;ARHGEF12;MRTFA;PPP2R5C;PTK2;FMNL3;ARHGAP32;DIAPH2;TAOK1;CTNNB1;MYH9;NUP98	R-HSA-9626832;R-HSA-2029469;R-HSA-2029466;R-HSA-5666129;R-HSA-2029465;R-HSA-5666001;R-HSA-419087;R-HSA-419083;R-HSA-5666008;R-HSA-5668932;R-HSA-9018778;R-HSA-5666049;R-HSA-5665998;R-HSA-5665999;R-HSA-2197690;R-HSA-2197698;R-HSA-194913;R-HSA-5668978;R-HSA-5666160;R-HSA-5672304;R-HSA-419232;R-HSA-442592;R-HSA-194922;R-HSA-9680443;R-HSA-5665982;R-HSA-5666046;R-HSA-5666104;R-HSA-5666169;R-HSA-419049;…
		R-HSA-4791275	Signaling by WNT in cancer	7	39	0.00264928	5.08e-05	0.00442141	10	16	0.00120946	9606	Homo sapiens	GSK3B;CTBP2;TNKS;PPP2R5E;CTNNB1;PPP2R5C	R-HSA-5339713;R-HSA-4827388;R-HSA-5334052;R-HSA-4791278;R-HSA-4839635;R-HSA-4839746;R-HSA-4839634;R-HSA-5262606;R-HSA-4839638;R-HSA-4839734
		R-HSA-195258	RHO GTPase Effectors	19	328	0.0222811	0.000418	0.0313746	32	113	0.00854184	9606	Homo sapiens	ITGB1;NCKAP1;ROCK2;MRTFA;PPP2R5C;PTK2;FMNL3;DIAPH2;XPO1;PPP2R5E;TAOK1;CTNNA1;MYH9;MAPK1;CTNNB1;NUP98;CLASP1	R-HSA-9626832;R-HSA-2029469;R-HSA-2029466;R-HSA-5666129;R-HSA-2029465;R-HSA-5666001;R-HSA-419087;R-HSA-419083;R-HSA-5666008;R-HSA-5668932;R-HSA-5666049;R-HSA-5665998;R-HSA-5665999;R-HSA-2197690;R-HSA-2197698;R-HSA-5668978;R-HSA-5666160;R-HSA-5672304;R-HSA-419232;R-HSA-442592;R-HSA-9680443;R-HSA-5665982;R-HSA-5666046;R-HSA-5666104;R-HSA-5666169;R-HSA-419049;R-HSA-5665767;R-HSA-2130194;R-HSA-566576…
Endothelial	Downregulated	R-HSA-877300	Interferon gamma signaling	79	255	0.0173222	1.11e-16	6.66e-15	16	16	0.00120946	9606	Homo sapiens	MT2A;STAT1;HLA-B;HLA-C;HLA-A;B2M;JAK1	R-HSA-997326;R-HSA-873924;R-HSA-873927;R-HSA-1031716;R-HSA-873926;R-HSA-873921;R-HSA-877281;R-HSA-1031713;R-HSA-873922;R-HSA-873917;R-HSA-877308;R-HSA-873919;R-HSA-9678561;R-HSA-873918;R-HSA-877269;R-HSA-909552
		R-HSA-909733	Interferon alpha/beta signaling	78	191	0.0129747	1.11e-16	6.66e-15	19	22	0.00166301	9606	Homo sapiens	IFI27;STAT1;HLA-B;HLA-C;HLA-A;JAK1	R-HSA-9678935;R-HSA-912680;R-HSA-909732;R-HSA-909729;R-HSA-997314;R-HSA-909730;R-HSA-909725;R-HSA-997311;R-HSA-909724;R-HSA-997309;R-HSA-909726;R-HSA-913529;R-HSA-909721;R-HSA-909720;R-HSA-909722;R-HSA-1015702;R-HSA-909719;R-HSA-909718;R-HSA-1015699
		R-HSA-983170	Antigen Presentation: Folding, assembly and peptide loading of class I MHC	71	102	0.00692888	1.11e-16	6.66e-15	13	16	0.00120946	9606	Homo sapiens	HLA-B;HLA-C;HLA-A;B2M	R-HSA-8951499;R-HSA-983148;R-HSA-983146;R-HSA-983145;R-HSA-983142;R-HSA-983427;R-HSA-983426;R-HSA-983138;R-HSA-983425;R-HSA-983424;R-HSA-983422;R-HSA-983421;R-HSA-983161
		R-HSA-1236977	Endosomal/Vacuolar pathway	71	82	0.00557027	1.11e-16	6.66e-15	3	4	0.000302	9606	Homo sapiens	HLA-B;HLA-C;HLA-A;B2M	R-HSA-1236964;R-HSA-1236954;R-HSA-1236943
		R-HSA-913531	Interferon Signaling	83	401	0.02724	1.11e-16	6.66e-15	37	69	0.00521581	9606	Homo sapiens	MT2A;IFI27;STAT1;HLA-B;HLA-C;HLA-A;B2M;JAK1	R-HSA-997326;R-HSA-9678935;R-HSA-873924;R-HSA-873927;R-HSA-873926;R-HSA-873921;R-HSA-997314;R-HSA-873922;R-HSA-909725;R-HSA-909724;R-HSA-909726;R-HSA-909721;R-HSA-909720;R-HSA-909722;R-HSA-877269;R-HSA-1015702;R-HSA-909719;R-HSA-909718;R-HSA-1015699;R-HSA-1678841;R-HSA-912680;R-HSA-909732;R-HSA-1031716;R-HSA-877281;R-HSA-909729;R-HSA-1031713;R-HSA-1169406;R-HSA-909730;R-HSA-873917;R-HSA-997311;R-…
		R-HSA-1280218	Adaptive Immune System	88	1003	0.068134	1.11e-16	6.66e-15	54	264	0.0199562	9606	Homo sapiens	NPDC1;BTNL9;TCF25;HLA-B;HLA-C;HLA-A;NFKBIA;RNF115;TUBA1B;PPP3CB;DACH1;PPP3CC;KLHL5;CAPZA2;LNX1;RICTOR;CD34;CD300LG;B2M	R-HSA-199043;R-HSA-199169;R-HSA-2025882;R-HSA-199558;R-HSA-199046;R-HSA-8851979;R-HSA-983427;R-HSA-199566;R-HSA-983426;R-HSA-8862090;R-HSA-983425;R-HSA-983424;R-HSA-8850326;R-HSA-1168640;R-HSA-1168643;R-HSA-1168642;R-HSA-199062;R-HSA-199579;R-HSA-199576;R-HSA-199583;R-HSA-199587;R-HSA-2213248;R-HSA-198955;R-HSA-198958;R-HSA-202541;R-HSA-5696358;R-HSA-8850356;R-HSA-2025890;R-HSA-8951499;R-HSA-1236…
		R-HSA-1059683	Interleukin-6 signaling	6	18	0.00122274	3.36e-06	0.000172	17	20	0.00151183	9606	Homo sapiens	STAT1;IL6ST;JAK1	R-HSA-1112690;R-HSA-1112755;R-HSA-1112565;R-HSA-1112727;R-HSA-1112602;R-HSA-1112538;R-HSA-1112604;R-HSA-1067676;R-HSA-1112510;R-HSA-1067646;R-HSA-1112703;R-HSA-1112514;R-HSA-1067651;R-HSA-1112708;R-HSA-1067688;R-HSA-1067659;R-HSA-1112587
		R-HSA-6783589	Interleukin-6 family signaling	7	31	0.00210583	6.46e-06	0.000304	27	34	0.00257011	9606	Homo sapiens	STAT1;LIFR;IL6ST;JAK1	R-HSA-6783524;R-HSA-1112727;R-HSA-1112602;R-HSA-1112538;R-HSA-1112604;R-HSA-1067676;R-HSA-6783530;R-HSA-1112514;R-HSA-448660;R-HSA-1067651;R-HSA-1112708;R-HSA-6784189;R-HSA-1067659;R-HSA-1112587;R-HSA-1112690;R-HSA-6783556;R-HSA-1112755;R-HSA-1112565;R-HSA-6783681;R-HSA-6783552;R-HSA-6784204;R-HSA-1112510;R-HSA-1067646;R-HSA-1112703;R-HSA-5696482;R-HSA-1067688;R-HSA-449976
		R-HSA-9020956	Interleukin-27 signaling	4	13	0.000883	0.000206	0.00845928	11	20	0.00151183	9606	Homo sapiens	STAT1;IL6ST;JAK1	R-HSA-8950537;R-HSA-8950441;R-HSA-8950716;R-HSA-8950733;R-HSA-8950782;R-HSA-8950210;R-HSA-8950340;R-HSA-448427;R-HSA-8950485;R-HSA-1067646;R-HSA-8950518
	Upregulated	R-HSA-5663202	Diseases of signal transduction by growth factor receptors and second messengers	31	529	0.0359351	9.58e-07	0.00109899	169	448	0.033865	9606	Homo sapiens	HDAC4;GSK3B;CBL;DUSP16;CAMSAP2;MPRIP;CUX1;PPP2R5E;UBC;MYO18A;SPTBN1;PLEKHG1;HSP90AA1;FBXW7;PTPN12;PPP2R5C;SND1;SKI;NCOR2;NR4A1;KITLG;TBL1XR1;NF1;CTNNB1;TCF4;VCL;FGFR1	R-HSA-9656211;R-HSA-2023455;R-HSA-9656209;R-HSA-1218833;R-HSA-9656215;R-HSA-2023451;R-HSA-9656214;R-HSA-4839746;R-HSA-1226014;R-HSA-1226012;R-HSA-5339713;R-HSA-1220610;R-HSA-1220611;R-HSA-1248002;R-HSA-1839112;R-HSA-1220614;R-HSA-1220612;R-HSA-1220613;R-HSA-9665412;R-HSA-1218824;R-HSA-1169421;R-HSA-2730752;R-HSA-4396393;R-HSA-4396392;R-HSA-2400009;R-HSA-2900765;R-HSA-4396402;R-HSA-4396401;R-HSA-9…
		R-HSA-373755	Semaphorin interactions	10	72	0.00489097	5.8e-06	0.003321	25	41	0.00309925	9606	Homo sapiens	ITGB1;GSK3B;HSP90AA1;ARHGEF12;HSP90AB1;ROCK2;LIMK2;PLXNA2;MYH9;PIP5K1C	R-HSA-399942;R-HSA-399941;R-HSA-399939;R-HSA-399936;R-HSA-419087;R-HSA-399951;R-HSA-416588;R-HSA-399946;R-HSA-399947;R-HSA-399944;R-HSA-416594;R-HSA-416723;R-HSA-399952;R-HSA-9680443;R-HSA-434990;R-HSA-419049;R-HSA-399934;R-HSA-399935;R-HSA-419644;R-HSA-399933;R-HSA-419645;R-HSA-419197;R-HSA-399930;R-HSA-399931;R-HSA-399928
		R-HSA-194315	Signaling by Rho GTPases	24	470	0.0319272	0.00014	0.0160616	38	125	0.00944894	9606	Homo sapiens	ITGB1;ACTR3;NCKAP1;HSP90AA1;ARHGEF12;TRIO;HSP90AB1;ROCK2;RASGRF2;LIMK2;MRTFA;ARHGAP17;PPP2R5C;ARHGAP5;FMNL3;DIAPH1;XPO1;DAAM1;PPP2R5E;MCF2L;CTNNA1;MYH9;CTNNB1	R-HSA-5666070;R-HSA-2029469;R-HSA-3858489;R-HSA-2029466;R-HSA-3858495;R-HSA-5666129;R-HSA-2029465;R-HSA-5666001;R-HSA-419087;R-HSA-419083;R-HSA-5666008;R-HSA-5668932;R-HSA-9018778;R-HSA-5665989;R-HSA-5666049;R-HSA-5665998;R-HSA-5665999;R-HSA-3928608;R-HSA-2197690;R-HSA-194913;R-HSA-5668978;R-HSA-5666160;R-HSA-442592;R-HSA-5672304;R-HSA-419232;R-HSA-194922;R-HSA-9018785;R-HSA-9680443;R-HSA-5665982…
Macrophage	Downregulated	NA
	Upregulated	R-HSA-3247509	Chromatin modifying enzymes	30	260	0.0176618	3.5e-07	0.000222	33	85	0.00642528	9606	Homo sapiens	KDM5A;KMT2E;SETD2;SETD3;KMT2C;ARID4B;PHF21A;EFR3A;ATXN7;NSD2;EP300;TBL1X;ARID2;KDM6A;ATF7IP;NCOA2;KDM2A;KDM4C;ASH1L;ARID1A;SMARCA2;GATAD2B;GATAD2A;KANSL1;YEATS2;TBL1XR1;KAT6A;SMAP2;BRWD1	R-HSA-8865605;R-HSA-5159245;R-HSA-4754187;R-HSA-5244692;R-HSA-3321975;R-HSA-3301237;R-HSA-3662335;R-HSA-8865613;R-HSA-4754181;R-HSA-3777129;R-HSA-5661120;R-HSA-5661121;R-HSA-5579023;R-HSA-5638157;R-HSA-5649802;R-HSA-5159250;R-HSA-4722133;R-HSA-3769447;R-HSA-5649800;R-HSA-5637686;R-HSA-3318486;R-HSA-5205799;R-HSA-3215448;R-HSA-5661116;R-HSA-5205861;R-HSA-5638333;R-HSA-5638141;R-HSA-5661114;R-HSA-9…
		R-HSA-194315	Signaling by Rho GTPases	39	470	0.0319272	1.85e-05	0.00781995	48	125	0.00944894	9606	Homo sapiens	TRIO;FAM13B;ROCK2;CUL3;IQGAP1;ARHGAP5;ARHGAP6;ARHGAP35;ARHGAP12;GNA13;ARHGAP22;FGD4;XPO1;PPP2R5E;CTNNA1;MAPK1;CLASP1;ACTR3;ARHGEF11;VAV3;DYNC1H1;NCOA2;KDM4C;LIMK2;MRTFA;LARP4B;PPP2R5C;ARHGAP26;MAPK14;DIAPH1;CLIP1;DIAPH2;FMNL2;TAOK1;ABI1;CTNNB1;GRB2;PAFAH1B1	R-HSA-5666070;R-HSA-5665751;R-HSA-9706390;R-HSA-9626832;R-HSA-5665748;R-HSA-2029469;R-HSA-2029466;R-HSA-5625745;R-HSA-5666129;R-HSA-2029465;R-HSA-5666001;R-HSA-419087;R-HSA-419083;R-HSA-5666008;R-HSA-5625797;R-HSA-5625796;R-HSA-9626880;R-HSA-9018778;R-HSA-5665989;R-HSA-5666049;R-HSA-5665998;R-HSA-5665999;R-HSA-2197691;R-HSA-3928608;R-HSA-2197690;R-HSA-5626507;R-HSA-5672329;R-HSA-9018774;R-HSA-562…
Lymphocyte	Downregulated	R-HSA-72172	mRNA Splicing	8	196	0.0133143	0.00101913	0.030574	13	14	0.00105828	9606	Homo sapiens	DDX5;FUS;BAZ2B;SRSF10;RBMX;SRSF7;SRSF11;SF1	R-HSA-72160;R-HSA-72130;R-HSA-75079;R-HSA-75081;R-HSA-75080;R-HSA-72107;R-HSA-72139;R-HSA-75083;R-HSA-75082;R-HSA-72143;R-HSA-156661;R-HSA-72124;R-HSA-72127
	Upregulated	R-HSA-3247509	Chromatin modifying enzymes	40	260	0.0176618	3.33e-16	2.08e-13	43	85	0.00642528	9606	Homo sapiens	KDM5A;SETD2;KDM3A;SETD3;PHF20;KMT2C;ARID4B;PHF21A;ATXN7;NSD1;NSD2;EP400;UTY;TBL1X;ARID2;KDM6A;ATF7IP;NCOA2;SMARCC1;CREBBP;KDM2A;KDM4C;H2AC6;KDM2B;ARID5B;ARID1A;SMARCA2;GATAD2B;SUPT3H;GATAD2A;NCOR2;KAT2B;KANSL1;AEBP2;YEATS2;TBL1XR1;KAT6A;BRWD1;RCOR1;BRWD3;KDM7A	R-HSA-8865605;R-HSA-4754187;R-HSA-5159245;R-HSA-5244692;R-HSA-3321975;R-HSA-3782655;R-HSA-3301237;R-HSA-3697008;R-HSA-3662335;R-HSA-8865613;R-HSA-4754181;R-HSA-3777129;R-HSA-3782637;R-HSA-5661120;R-HSA-5661121;R-HSA-5579023;R-HSA-5638157;R-HSA-5649802;R-HSA-5229203;R-HSA-5159250;R-HSA-4722133;R-HSA-5649800;R-HSA-3769447;R-HSA-5637686;R-HSA-5205867;R-HSA-3318486;R-HSA-5216234;R-HSA-5205799;R-HSA-3…
Smooth Muscle	Downregulated	R-HSA-445355	Smooth Muscle Contraction	9	55	0.00373616	1.56e-07	9.68e-05	5	11	0.000832	9606	Homo sapiens	ACTA2;MYL6;TPM2;MYH11;MYL9	R-HSA-445700;R-HSA-445813;R-HSA-445699;R-HSA-445704;R-HSA-445705
		R-HSA-397014	Muscle contraction	13	224	0.0152164	3e-05	0.00931414	15	42	0.00317484	9606	Homo sapiens	ACTA2;MYL6;TPM2;ATP2B4;MYH11;CAMK2G;MYL9;SCN3A	R-HSA-390597;R-HSA-427910;R-HSA-445700;R-HSA-390598;R-HSA-418309;R-HSA-390593;R-HSA-445699;R-HSA-390595;R-HSA-5576895;R-HSA-5617182;R-HSA-445704;R-HSA-5617179;R-HSA-445705;R-HSA-5617178;R-HSA-445813
	Upregulated	R-HSA-5663202	Diseases of signal transduction by growth factor receptors and second messengers	31	529	0.0359351	1.17e-06	0.000533	120	448	0.033865	9606	Homo sapiens	HDAC4;CTBP2;TNKS;CAMSAP2;MPRIP;CUX1;PPP2R5E;MAPK1;EP300;LRRFIP1;MARK3;SPTBN1;CREBBP;KSR1;FBXW7;CSNK1A1;STAT3;GAB2;SND1;SKI;HEYL;NR4A1;TBL1XR1;CTNNB1;FGFR1	R-HSA-9656211;R-HSA-2023455;R-HSA-9656209;R-HSA-9656215;R-HSA-9656214;R-HSA-2023451;R-HSA-9656213;R-HSA-9656212;R-HSA-4839746;R-HSA-5339713;R-HSA-9698179;R-HSA-1839112;R-HSA-1839114;R-HSA-1839110;R-HSA-1839107;R-HSA-4396393;R-HSA-4396392;R-HSA-2400009;R-HSA-4396402;R-HSA-4396401;R-HSA-2023462;R-HSA-2023460;R-HSA-2023456;R-HSA-9698003;R-HSA-9698000;R-HSA-9698007;R-HSA-6803234;R-HSA-9698005;R-HSA-6…
		R-HSA-3247509	Chromatin modifying enzymes	20	260	0.0176618	2.1e-06	0.000533	23	85	0.00642528	9606	Homo sapiens	SMARCC1;CREBBP;KDM4C;KMT2C;JADE1;ARID5B;ARID4B;ARID1A;ARID1B;PHF21A;GATAD2A;PDE10A;AEBP2;TBL1XR1;KAT6A;PRDM16;EP400;EP300;KDM6A	R-HSA-5637686;R-HSA-4754187;R-HSA-5159245;R-HSA-3318486;R-HSA-5244692;R-HSA-3321975;R-HSA-5634802;R-HSA-5205799;R-HSA-3697008;R-HSA-3662335;R-HSA-3215448;R-HSA-5205861;R-HSA-5638332;R-HSA-5661115;R-HSA-3777129;R-HSA-4724284;R-HSA-5661120;R-HSA-5661121;R-HSA-9679787;R-HSA-5579023;R-HSA-3769447;R-HSA-4724279;R-HSA-3318413
		R-HSA-8939243	RUNX1 interacts with co-factors whose precise effect on RUNX1 targets is not known	7	39	0.00264928	3.19e-05	0.00268253	5	5	0.000378	9606	Homo sapiens	PHC2;SMARCC1;PCGF5;EP300;ARID1A;ARID1B;HIPK2	R-HSA-8938217;R-HSA-8878054;R-HSA-8878050;R-HSA-8937989;R-HSA-8878056
		R-HSA-195721	Signaling by WNT	18	332	0.0225528	0.000533	0.0335716	65	157	0.0118679	9606	Homo sapiens	ZRANB1;CREBBP;TCF7L1;CTBP2;TNKS;SMURF1;CSNK1A1;ITPR1;CDC73;XPO1;PDE10A;PPP2R5E;GNB1;AGO2;EP300;CTNNB1	R-HSA-3322422;R-HSA-3601585;R-HSA-3769393;R-HSA-3322427;R-HSA-4641231;R-HSA-3364026;R-HSA-3769392;R-HSA-3322424;R-HSA-3769394;R-HSA-4608854;R-HSA-4608852;R-HSA-4411351;R-HSA-3769391;R-HSA-4420052;R-HSA-3640874;R-HSA-3364014;R-HSA-5665608;R-HSA-4411357;R-HSA-3769383;R-HSA-3640872;R-HSA-4411367;R-HSA-3451153;R-HSA-4411365;R-HSA-3640862;R-HSA-3640861;R-HSA-3640858;R-HSA-4411372;R-HSA-195251;R-HSA-44…
Adipocyte	Downregulated	R-HSA-9633012	Response of EIF2AK4 (GCN2) to amino acid deficiency	11	115	0.00781197	1.76e-06	0.00137753	15	16	0.00120946	9606	Homo sapiens	RPL41;CEBPB;RPL10;RPS8;RPLP0;RPL13;ATF4	R-HSA-9633008;R-HSA-9635927;R-HSA-9635892;R-HSA-9644926;R-HSA-381128;R-HSA-9635804;R-HSA-9635936;R-HSA-1791118;R-HSA-9635915;R-HSA-9635912;R-HSA-9633742;R-HSA-9635918;R-HSA-9634669;R-HSA-1791173;R-HSA-9633005
		R-HSA-8953897	Cellular responses to external stimuli	28	718	0.0487739	4.35e-06	0.00137753	85	261	0.0197294	9606	Homo sapiens	VCP;EGLN3;CEBPB;RPL41;RPL10;RPS8;TCF25;MT1M;RPLP0;HIF3A;EEF1A1;MT2A;H2AJ;PSMA3;CCS;MT1A;FASN;RPL13;ATF4;H3-3B;MT1E	R-HSA-3790137;R-HSA-3857336;R-HSA-5324632;R-HSA-3857328;R-HSA-3857329;R-HSA-3790130;R-HSA-9655071;R-HSA-3229089;R-HSA-3223200;R-HSA-1234179;R-HSA-1234177;R-HSA-1234183;R-HSA-1791118;R-HSA-9653894;R-HSA-9653893;R-HSA-3697838;R-HSA-1234181;R-HSA-3299753;R-HSA-9654792;R-HSA-3229102;R-HSA-3857305;R-HSA-8951723;R-HSA-3857308;R-HSA-9635892;R-HSA-4837364;R-HSA-9655086;R-HSA-5662614;R-HSA-9635927;R-HSA-5…
		R-HSA-5661231	Metallothioneins bind metals	5	16	0.00108688	5.24e-06	0.00137753	12	27	0.00204097	9606	Homo sapiens	MT2A;MT1A;MT1M;MT1E	R-HSA-5662598;R-HSA-5662614;R-HSA-5662599;R-HSA-5662595;R-HSA-5661219;R-HSA-5662608;R-HSA-5661217;R-HSA-5661230;R-HSA-5662621;R-HSA-5662986;R-HSA-5662618;R-HSA-5662617
		R-HSA-5660526	Response to metal ions	5	21	0.00142653	1.92e-05	0.00378183	12	31	0.00234334	9606	Homo sapiens	MT2A;MT1A;MT1M;MT1E	R-HSA-5662598;R-HSA-5662614;R-HSA-5662599;R-HSA-5662595;R-HSA-5661219;R-HSA-5662608;R-HSA-5661217;R-HSA-5661230;R-HSA-5662621;R-HSA-5662986;R-HSA-5662618;R-HSA-5662617
		R-HSA-156842	Eukaryotic Translation Elongation	8	102	0.00692888	0.000179	0.0200464	7	9	0.00068	9606	Homo sapiens	EEF1A1;RPL41;RPL10;RPS8;RPLP0;RPL13	R-HSA-156915;R-HSA-156912;R-HSA-156913;R-HSA-156923;R-HSA-156907;R-HSA-156908;R-HSA-156909
		R-HSA-381340	Transcriptional regulation of white adipocyte differentiation	8	108	0.00733646	0.000262	0.0256771	15	18	0.00136065	9606	Homo sapiens	SREBF1;CEBPB;CEBPD;CCNC;ANGPTL4	R-HSA-1183058;R-HSA-560491;R-HSA-381377;R-HSA-560493;R-HSA-381283;R-HSA-1183003;R-HSA-560517;R-HSA-560472;R-HSA-560473;R-HSA-560510;R-HSA-381309;R-HSA-977271;R-HSA-560498;R-HSA-381337;R-HSA-977392
	Upregulated	NA
Endocardial	Downregulated	NA
	Upregulated	R-HSA-3247509	Chromatin modifying enzymes	6	260	0.0176618	2.67e-05	0.000881	7	85	0.00642528	9606	Homo sapiens	ATF7IP;ATXN7;ARID4B;PHF21A;KDM6A	R-HSA-4754187;R-HSA-3301237;R-HSA-5661121;R-HSA-9679787;R-HSA-5159250;R-HSA-3769447;R-HSA-4827382
Cell Type	Cell type used in analysis
Gene Log2-fold Change Direction	Collection of differentially expressed genes either upregulated or downregulated within the cell type based on the Hurdle model
Pathway identifier	Reactome pathway ID
Pathway name	Name of reactome pathway
#Entities found	Number of differentially expressed genes
#Entities total	Total number of genes within reactome pathway
Entities ratio	Ratio of differentially expressed genes mapped to reactome pathway to the total number of genes within the reactome pathway
Entities pValue	P-value
Entities FDR	False discovery rate-adjusted P-value
#Reactions found	Number of reactions mapped from list of differentially expressed genes list
#Reactions total	Total number of reactions within reactome pathway
Reactions ratio	Ratio of identified reactions to total number of reactions
Species identifier	Species identification number
Species name	Name of species
Submitted entities found	List of submitted genes found within database
Found reaction identifiers	Reaction identifiers mapped from submitted differentially expressed genes

### Sheet: Microthrombi (-)_v_(+) 0.25LFC
Cell Type	Gene Log-fold change Direction	Pathway identifier	Pathway name	#Entities found	#Entities total	Entities ratio	Entities pValue	Entities FDR	#Reactions found	#Reactions total	Reactions ratio	Species identifier	Species name	Submitted entities found	Found reaction identifiers
Cardiomyocyte	Downregulated	R-HSA-383280	Nuclear Receptor transcription pathway	16	86	0.00584199	2.59e-13	1.46e-10	2	2	0.000151	9606	Homo sapiens	NR4A1;RARB;ESRRG;NR3C1;NR3C2	R-HSA-382096;R-HSA-376419
		R-HSA-1250342	PI3K events in ERBB4 signaling	4	15	0.00101895	7.31e-05	0.0175246	2	2	0.000151	9606	Homo sapiens	ERBB4;NRG2;PIK3R1	R-HSA-1250370;R-HSA-1250353
		R-HSA-1236394	Signaling by ERBB4	7	82	0.00557027	0.000207	0.0175246	52	52	0.00393076	9606	Homo sapiens	GABRB1;ERBB4;NRG2;PIK3R1	R-HSA-1254291;R-HSA-1254290;R-HSA-9612440;R-HSA-1251992;R-HSA-1251997;R-HSA-9612444;R-HSA-9612445;R-HSA-9612672;R-HSA-1250315;R-HSA-1254285;R-HSA-1250353;R-HSA-9612593;R-HSA-1250357;R-HSA-1253300;R-HSA-9612219;R-HSA-1253282;R-HSA-9612448;R-HSA-1236398;R-HSA-1252013;R-HSA-1250220;R-HSA-1250348;R-HSA-8954185;R-HSA-9612243;R-HSA-9612246;R-HSA-8954179;R-HSA-1253343;R-HSA-9612639;R-HSA-9612255;R-HSA-8…
		R-HSA-390522	Striated Muscle Contraction	5	40	0.00271721	0.00031	0.0175246	4	4	0.000302	9606	Homo sapiens	MYBPC3;TPM1;TCAP;TTN	R-HSA-390597;R-HSA-390598;R-HSA-390593;R-HSA-390595
		R-HSA-1963642	PI3K events in ERBB2 signaling	4	22	0.00149446	0.000313	0.0175246	6	7	0.000529	9606	Homo sapiens	ERBB4;NRG2;PIK3R1	R-HSA-1306979;R-HSA-1306965;R-HSA-1250346;R-HSA-1250462;R-HSA-1306957;R-HSA-1250189
	Upregulated	NA
Fibroblast	Downregulated	R-HSA-1369062	ABC transporters in lipid homeostasis	3	29	0.00196998	0.000348	0.0440111	2	11	0.000832	9606	Homo sapiens	ABCA10;ABCA6;ABCA9	R-HSA-1369028;R-HSA-1369052
	Upregulated	R-HSA-3000170	Syndecan interactions	8	29	0.00196998	4.53e-07	0.000247	6	15	0.00113387	9606	Homo sapiens	COL3A1;COL1A2;COL5A1;DENND4A;COL5A2;TNC;ITGAV;THBS1	R-HSA-2731081;R-HSA-2681675;R-HSA-2681694;R-HSA-2731123;R-HSA-2731075;R-HSA-2731074
		R-HSA-1474290	Collagen formation	13	104	0.00706474	1.09e-06	0.000323	43	77	0.00582055	9606	Homo sapiens	COL18A1;COL3A1;COL1A2;P4HA1;COL5A1;DENND4A;COL5A2;COL12A1;PLOD2;LOXL1;LOXL2	R-HSA-8948232;R-HSA-2002460;R-HSA-8948234;R-HSA-2395302;R-HSA-8948224;R-HSA-8948226;R-HSA-1474266;R-HSA-8948228;R-HSA-8948230;R-HSA-8948231;R-HSA-2002440;R-HSA-1981128;R-HSA-2395314;R-HSA-8944223;R-HSA-1980233;R-HSA-2395324;R-HSA-2395257;R-HSA-1981120;R-HSA-2395322;R-HSA-8944214;R-HSA-2250301;R-HSA-8944232;R-HSA-1650808;R-HSA-2002428;R-HSA-2022141;R-HSA-2022073;R-HSA-2395340;R-HSA-8944227;R-HSA-2…
		R-HSA-1474244	Extracellular matrix organization	22	330	0.022417	9.19e-06	0.00204081	118	319	0.0241137	9606	Homo sapiens	COL18A1;DENND4A;SERPINE1;COL12A1;TNC;PLOD2;LTBP2;THBS1;LOXL1;LOXL2;MFAP5;ADAM17;COL3A1;COL1A2;P4HA1;COL5A1;SH3PXD2A;COL5A2;ITGAV	R-HSA-2002460;R-HSA-216064;R-HSA-216068;R-HSA-216076;R-HSA-1564164;R-HSA-2002440;R-HSA-1458433;R-HSA-2250301;R-HSA-2466106;R-HSA-4084507;R-HSA-8941234;R-HSA-2002466;R-HSA-2537499;R-HSA-2426471;R-HSA-2327909;R-HSA-2465890;R-HSA-2467436;R-HSA-4086132;R-HSA-2485111;R-HSA-2752125;R-HSA-2473584;R-HSA-1980233;R-HSA-2396029;R-HSA-2473596;R-HSA-2731123;R-HSA-1592387;R-HSA-2395257;R-HSA-2731081;R-HSA-4085…
		R-HSA-195258	RHO GTPase Effectors	19	328	0.0222811	0.000226	0.0104108	30	113	0.00854184	9606	Homo sapiens	RANBP2;NCKAP1;DYNC1H1;AHCTF1;TCF25;MRTFA;PTK2;KTN1;FMNL3;CLIP1;ARPC2;CTTN;TAOK1;CTNNA1;ABL1;EVL;NUP98;MYH10	R-HSA-2029469;R-HSA-2029466;R-HSA-5672083;R-HSA-2029465;R-HSA-5666129;R-HSA-5666001;R-HSA-5666008;R-HSA-5668932;R-HSA-442832;R-HSA-5666049;R-HSA-5665998;R-HSA-5665999;R-HSA-2197690;R-HSA-5672329;R-HSA-2197698;R-HSA-5668978;R-HSA-442592;R-HSA-5666160;R-HSA-419232;R-HSA-5672304;R-HSA-5665982;R-HSA-5666046;R-HSA-5666169;R-HSA-5665767;R-HSA-2130194;R-HSA-5625959;R-HSA-5665761;R-HSA-5671919;R-HSA-4191…
		R-HSA-3247509	Chromatin modifying enzymes	15	260	0.0176618	0.00105559	0.0274454	22	85	0.00642528	9606	Homo sapiens	KMT2E;KDM5B;SETD2;SMARCC1;KDM2A;KMT2C;ARID5B;ARID4B;ASH1L;GATAD2B;NCOR2;ARID2;BRWD1;RCOR1;KDM7A	R-HSA-5637686;R-HSA-8865605;R-HSA-5159245;R-HSA-4754187;R-HSA-5244692;R-HSA-5205799;R-HSA-3215448;R-HSA-5661116;R-HSA-8865613;R-HSA-5205861;R-HSA-5638141;R-HSA-5661114;R-HSA-4754181;R-HSA-5661115;R-HSA-3777129;R-HSA-4724284;R-HSA-5661121;R-HSA-9679787;R-HSA-5638157;R-HSA-4722133;R-HSA-4827383;R-HSA-3769447
Pericyte	Downregulated	NA
	Upregulated	R-HSA-9006934	Signaling by Receptor Tyrosine Kinases	27	629	0.0427281	1.89e-05	0.0167175	165	704	0.0532164	9606	Homo sapiens	YAP1;EGR1;JUND;TRIO;DENND4A;TCF12;STAT3;ERBIN;RANBP9;ADAM10;BRAF;PTPN12;AP2B1;CBL;VEGFA;RAP1B;ITCH;ADAM17;AXL;CTNNA1;ITGAV;BDP1;PAG1;ATP6V0A1	R-HSA-9613202;R-HSA-1295634;R-HSA-177926;R-HSA-194310;R-HSA-9613207;R-HSA-194311;R-HSA-9613210;R-HSA-183051;R-HSA-183055;R-HSA-183052;R-HSA-183058;R-HSA-8851859;R-HSA-1295622;R-HSA-1295621;R-HSA-9621386;R-HSA-177946;R-HSA-183067;R-HSA-5218645;R-HSA-9621385;R-HSA-5218643;R-HSA-5218642;R-HSA-9031575;R-HSA-5218640;R-HSA-9610163;R-HSA-183072;R-HSA-8851877;R-HSA-1963582;R-HSA-5357429;R-HSA-9620663;R-H…
Endothelial	Downregulated	NA
	Upregulated	R-HSA-194313	VEGF ligand-receptor interactions	4	8	0.000543	3.57e-06	0.00133175	4	4	0.000302	9606	Homo sapiens	FLT1;VEGFC;VEGFA	R-HSA-195378;R-HSA-194310;R-HSA-194311;R-HSA-194308
Macrophage	Downregulated	NA
	Upregulated	R-HSA-3247509	Chromatin modifying enzymes	19	260	0.0176618	2.92e-07	9.4e-05	27	85	0.00642528	9606	Homo sapiens	KDM5A;KMT2E;SETD2;KDM4B;SMARCC1;KDM2A;PHF20;KMT2C;ARID5B;ARID4B;ASH1L;GATAD2B;PHF21A;NCOR1;YEATS2;KAT6A;REL;BRWD1;RCOR1	R-HSA-8865605;R-HSA-5159245;R-HSA-5244692;R-HSA-3301237;R-HSA-8865613;R-HSA-4754181;R-HSA-3777129;R-HSA-8865237;R-HSA-5661120;R-HSA-5579023;R-HSA-5638157;R-HSA-4722133;R-HSA-3769447;R-HSA-5637686;R-HSA-3318486;R-HSA-5205799;R-HSA-3215448;R-HSA-5661116;R-HSA-5205861;R-HSA-5638141;R-HSA-5661114;R-HSA-5661115;R-HSA-4724284;R-HSA-9679787;R-HSA-4827383;R-HSA-4724279;R-HSA-3321805
		R-HSA-449147	Signaling by Interleukins	26	647	0.0439508	0.000103	0.0128618	40	493	0.0372666	9606	Homo sapiens	APP;MAP2K1;SMARCC1;ANXA2;PTPN12;GAB2;PIK3CB;TNFRSF1B;HIF1A;RAP1B;STAG1;HNRNPA2B1;REL;MAPK1;GRB2;BRWD1;MCL1	R-HSA-912527;R-HSA-8865605;R-HSA-451649;R-HSA-198731;R-HSA-8983425;R-HSA-8983424;R-HSA-8865613;R-HSA-914182;R-HSA-168140;R-HSA-508247;R-HSA-8983384;R-HSA-450325;R-HSA-199959;R-HSA-203797;R-HSA-8950480;R-HSA-9630923;R-HSA-198746;R-HSA-8950225;R-HSA-8865693;R-HSA-8950292;R-HSA-913424;R-HSA-8865626;R-HSA-879917;R-HSA-6790022;R-HSA-168166;R-HSA-198756;R-HSA-8865711;R-HSA-8983394;R-HSA-914022;R-HSA-45…
		R-HSA-1839117	Signaling by cytosolic FGFR1 fusion mutants	5	26	0.00176618	0.000115	0.0128618	12	14	0.00105828	9606	Homo sapiens	ZMYM2;CUX1;GRB2;GAB2;LRRFIP1	R-HSA-1839102;R-HSA-1839039;R-HSA-1839080;R-HSA-1839112;R-HSA-1839065;R-HSA-1839114;R-HSA-1839110;R-HSA-1839078;R-HSA-1839095;R-HSA-1839031;R-HSA-1839107;R-HSA-1839091
		R-HSA-1280215	Cytokine Signaling in Immune system	36	1108	0.0752666	0.000336	0.0322502	70	687	0.0519314	9606	Homo sapiens	APP;MAP2K1;SMARCC1;CIITA;ANXA2;FNDC3A;PTPN12;GAB2;PIK3CB;TNFRSF1B;HIF1A;RAP1B;STAG1;ADAM17;HNRNPA2B1;REL;MAPK1;GRB2;NUP98;BRWD1;CD44;MCL1	R-HSA-912527;R-HSA-8983425;R-HSA-8983424;R-HSA-914182;R-HSA-9604738;R-HSA-9606784;R-HSA-450325;R-HSA-199959;R-HSA-203797;R-HSA-5668417;R-HSA-9607301;R-HSA-1168777;R-HSA-9607304;R-HSA-8865693;R-HSA-8950292;R-HSA-913424;R-HSA-879917;R-HSA-5668467;R-HSA-8865711;R-HSA-9607224;R-HSA-1031716;R-HSA-1031713;R-HSA-5668454;R-HSA-6797269;R-HSA-448703;R-HSA-8937654;R-HSA-5669097;R-HSA-9645137;R-HSA-8865605;R…
Lymphocyte	Downregulated	NA
	Upregulated	NA
Smooth Muscle	Downregulated	NA
	Upregulated	R-HSA-8878171	Transcriptional regulation by RUNX1	17	261	0.0177298	0.000135	0.0287485	41	132	0.00997808	9606	Homo sapiens	KMT2E;YAP1;SMARCC1;CCNH;TCF12;PTPN11;THBS1;PHC3;ITCH;ELF2;SCMH1;AGO2;ABL1;TNRC6A	R-HSA-8938440;R-HSA-8937097;R-HSA-8938507;R-HSA-8956684;R-HSA-8937037;R-HSA-8956608;R-HSA-8936068;R-HSA-8956676;R-HSA-8937989;R-HSA-8956568;R-HSA-8937050;R-HSA-8936989;R-HSA-8956639;R-HSA-8937744;R-HSA-8936979;R-HSA-8938965;R-HSA-8935766;R-HSA-8936616;R-HSA-8935785;R-HSA-8938217;R-HSA-8956649;R-HSA-8956586;R-HSA-8938987;R-HSA-8956652;R-HSA-8936621;R-HSA-8937134;R-HSA-8936481;R-HSA-8936995;R-HSA-8…
Adipocyte	Downregulated	NA
	Upregulated	NA
Endocardial	Downregulated	NA
	Upregulated	NA
Cell Type	Cell type used in analysis
Gene Log2-fold Change Direction	Collection of differentially expressed genes either upregulated or downregulated within the cell type based on the Hurdle model
Pathway identifier	Reactome pathway ID
Pathway name	Name of reactome pathway
#Entities found	Number of differentially expressed genes
#Entities total	Total number of genes within reactome pathway
Entities ratio	Ratio of differentially expressed genes mapped to reactome pathway to the total number of genes within the reactome pathway
Entities pValue	P-value
Entities FDR	False discovery rate-adjusted P-value
#Reactions found	Number of reactions mapped from list of differentially expressed genes list
#Reactions total	Total number of reactions within reactome pathway
Reactions ratio	Ratio of identified reactions to total number of reactions
Species identifier	Species identification number
Species name	Name of species
Submitted entities found	List of submitted genes found within database
Found reaction identifiers	Reaction identifiers mapped from submitted differentially expressed genes
