## Supplementary material for "Molecular Pathophysiology of Cardiac Injury and Cardiac Microthrombi in Fatal COVID-19: Insights from Clinico-histopathologic and Single Nuclei RNA Sequencing Analyses": Table ST12

### Sheet: 0.007 rank
Sender	Receiver	Mean	Pvalue	Interaction	Sample	Sample Condition		KEY
Adipocyte	Macrophage	0.273	0	CEACAM1_CD209	15_144548	No Microthrombi		Sender	Cell type expressing the ligand
Endothelial	Lymphocyte	0.369	0	ICAM2_aLb2 complex	15_144548	No Microthrombi		Receiver	Cell type expressing the receptor
Endothelial	Smooth Muscle	0.365	0	FLT1 complex_PGF	15_144548	No Microthrombi		Mean	Average expression value between ligand-receptor pair
Lymphocyte	Lymphocyte	0.362	0	CD8 receptor_LCK	15_144548	No Microthrombi		P-value	Significance compared to a null distribution
Lymphocyte	Macrophage	0.398	0	CCL5_CCR1	15_144548	No Microthrombi		Interaction	Ligand-receptor pair
Macrophage	Macrophage	0.158	0	CCR1_CCL18	15_144548	No Microthrombi		Sample	Sample ID Number
Macrophage	Macrophage	0.206	0	CCR1_CCL8	15_144548	No Microthrombi		Sample Condition	Presence or absence of Microthrombi
Adipocyte	Lymphocyte	0.192	0	F11R_aLb2 complex	13_144471	No Microthrombi
Adipocyte	Macrophage	0.112	0.031	CD40_TNFSF13B	13_144471	No Microthrombi
Adipocyte	Macrophage	0.182	0	CEACAM1_CD209	13_144471	No Microthrombi		**Significant interactions not detected in sample 11_144422-RV
Endothelial	Endothelial	0.518	0	NOTCH4_JAG2	13_144471	No Microthrombi
Endothelial	Lymphocyte	0.189	0	TNFRSF10A_TNFSF10	13_144471	No Microthrombi
Fibroblast	Adipocyte	0.479	0	FGF7_FGFR2	13_144471	No Microthrombi
Lymphocyte	Lymphocyte	0.231	0	ICAM3_aLb2 complex	13_144471	No Microthrombi
Lymphocyte	Lymphocyte	0.291	0	CD48_CD244	13_144471	No Microthrombi
Lymphocyte	Macrophage	0.147	0	ICAM3_CD209	13_144471	No Microthrombi
Macrophage	Lymphocyte	0.192	0	ICAM1_aXb2 complex	13_144471	No Microthrombi
Macrophage	Lymphocyte	0.211	0	ICAM1_aLb2 complex	13_144471	No Microthrombi
Macrophage	Macrophage	0.316	0	CD28_CD86	13_144471	No Microthrombi
Macrophage	Pericyte	0.474	0	CSF1R_IL34	13_144471	No Microthrombi
Pericyte	Pericyte	0.426	0	AGT_AGTR1	13_144471	No Microthrombi
Adipocyte	Adipocyte	0.31	0.004	ACVR_1B2A receptor_GDF11	10_144421	No Microthrombi
Adipocyte	Adipocyte	0.234	0.008	ACVR_1B2B receptor_GDF11	10_144421	No Microthrombi
Adipocyte	Adipocyte	0.289	0.028	BMR1A_ACR2A_BMP8A	10_144421	No Microthrombi
Adipocyte	Adipocyte	0.085	0.044	EFNA1_EPHA2	10_144421	No Microthrombi
Adipocyte	Endothelial	0.469	0	DLK1_NOTCH4	10_144421	No Microthrombi
Adipocyte	Fibroblast	0.241	0	WNT5A_ROR2	10_144421	No Microthrombi
Adipocyte	Macrophage	0.149	0.02	TNFSF14_TNFRSF14	10_144421	No Microthrombi
Adipocyte	Smooth Muscle	0.198	0.004	NTRK1_NTF3	10_144421	No Microthrombi
Endothelial	Endothelial	0.583	0	EFNB2_EPHB4	10_144421	No Microthrombi
Endothelial	Endothelial	0.24	0	EPHB4_EFNB1	10_144421	No Microthrombi
Endothelial	Endothelial	0.522	0	NOTCH4_DLL4	10_144421	No Microthrombi
Endothelial	Endothelial	0.522	0	FLT4_VEGFC	10_144421	No Microthrombi
Endothelial	Lymphocyte	0.338	0	CXCL2_DPP4	10_144421	No Microthrombi
Endothelial	Smooth Muscle	0.406	0	FLT1 complex_PGF	10_144421	No Microthrombi
Macrophage	Adipocyte	0.29	0	LGALS9_SLC1A5	10_144421	No Microthrombi
Macrophage	Fibroblast	0.525	0	LGALS9_MRC2	10_144421	No Microthrombi
Smooth Muscle	Smooth Muscle	1.03	0	NTF3_NTRK3	10_144421	No Microthrombi
Adipocyte	Endocardial	0.243	0.004	TYRO3_GAS6	10_144396	Microthrombi
Adipocyte	Endocardial	0.245	0.04	LAMP1_FAM3C	10_144396	Microthrombi
Adipocyte	Endocardial	0.307	0.007	ACVR1_BMPR2_BMP6	10_144396	Microthrombi
Adipocyte	Endocardial	0.207	0.012	CSF1_SLC7A1	10_144396	Microthrombi
Adipocyte	Endocardial	0.181	0.032	ACKR3_CXCL12	10_144396	Microthrombi
Adipocyte	Endocardial	0.309	0.012	CSF1_SIRPA	10_144396	Microthrombi
Adipocyte	Endothelial	0.645	0	ADIPOQ_CD200R1	16_144608	Microthrombi
Adipocyte	Lymphocyte	0.325	0	FGFR2_CD83	10_144396	Microthrombi
Adipocyte	Macrophage	0.17	0.016	TNFSF10_TNFRSF10D	16_144608	Microthrombi
Cardiomyocyte	Endocardial	0.252	0	COL19A1_a2b1 complex	16_144608	Microthrombi
Cardiomyocyte	Endocardial	0.216	0	COL4A6_a2b1 complex	16_144608	Microthrombi
Cardiomyocyte	Fibroblast	0.308	0	COL4A6_a11b1 complex	16_144608	Microthrombi
Cardiomyocyte	Fibroblast	0.344	0	COL19A1_a11b1 complex	16_144608	Microthrombi
Endocardial	Adipocyte	0.164	0.031	PROS1_TYRO3	10_144396	Microthrombi
Endocardial	Adipocyte	0.244	0.019	PlexinA1_complex3_SEMA3A	10_144396	Microthrombi
Endocardial	Adipocyte	0.244	0.008	PlexinA3_complex1_SEMA3A	10_144396	Microthrombi
Endocardial	Adipocyte	0.256	0.016	TIMP1_FGFR2	10_144396	Microthrombi
Endocardial	Adipocyte	0.232	0	FGF10_FGFR2	10_144396	Microthrombi
Endocardial	Adipocyte	0.262	0.02	NECTIN2_NECTIN3	8_144391	Microthrombi
Endocardial	Cardiomyocyte	0.288	0.032	EREG_ERBB4	10_144396	Microthrombi
Endocardial	Endocardial	0.138	0.008	BMR1A_AVR2B_BMP6	10_144396	Microthrombi
Endocardial	Endocardial	0.097	0	BMR1A_AVR2B_BMP7	10_144396	Microthrombi
Endocardial	Endocardial	0.267	0.028	GRIN2D_IL16	10_144396	Microthrombi
Endocardial	Endocardial	0.138	0.008	ACVR_1A2B receptor_BMP6	10_144396	Microthrombi
Endocardial	Endocardial	0.109	0.012	ACVR_1B2B receptor_INHBA	10_144396	Microthrombi
Endocardial	Endocardial	0.109	0.012	ACVR_1A2B receptor_INHBA	10_144396	Microthrombi
Endocardial	Endocardial	0.192	0.024	HLA-C_FAM3C	10_144396	Microthrombi
Endocardial	Endocardial	0.097	0	ACVR_1A2B receptor_BMP7	10_144396	Microthrombi
Endocardial	Endocardial	0.508	0	COL28A1_a2b1 complex	16_144608	Microthrombi
Endocardial	Endocardial	0.442	0	L1CAM_L1CAM	16_144608	Microthrombi
Endocardial	Endothelial	0.584	0	DLL1_NOTCH4	10_144396	Microthrombi
Endocardial	Fibroblast	0.471	0.004	CD74_COPA	10_144396	Microthrombi
Endocardial	Fibroblast	0.525	0.028	CD74_APP	10_144396	Microthrombi
Endocardial	Fibroblast	0.401	0.004	DLL1_NOTCH2	10_144396	Microthrombi
Endocardial	Fibroblast	0.377	0.004	COL26A1_a11b1 complex	10_144396	Microthrombi
Endocardial	Fibroblast	0.6	0	COL28A1_a11b1 complex	16_144608	Microthrombi
Endocardial	Lymphocyte	0.284	0.008	CXCL12_CXCR4	10_144396	Microthrombi
Endocardial	Lymphocyte	0.328	0.04	SIRPA_CD47	10_144396	Microthrombi
Endocardial	Lymphocyte	0.235	0.036	PLXNB2_SEMA4D	10_144396	Microthrombi
Endocardial	Lymphocyte	0.55	0	ICAM1_ITGAL	10_144396	Microthrombi
Endocardial	Lymphocyte	0.413	0	JAM2_a4b1 complex	10_144396	Microthrombi
Endocardial	Pericyte	0.39	0.012	COL4A5_a1b1 complex	10_144396	Microthrombi
Endothelial	Adipocyte	0.278	0	TEK_ANGPT1	10_144396	Microthrombi
Endothelial	Endothelial	0.32	0	ESAM_ESAM	8_144391	Microthrombi
Endothelial	Endothelial	0.254	0	CCR1_CCL18	16_144608	Microthrombi
Endothelial	Endothelial	0.478	0	CD28_CD86	16_144608	Microthrombi
Endothelial	Lymphocyte	0.782	0	ICAM1_ITGAL	16_144608	Microthrombi
Endothelial	Lymphocyte	0.314	0	ICAM1_aLb2 complex	16_144608	Microthrombi
Fibroblast	Endocardial	0.109	0.012	ACVR_1A2A receptor_BMP7	10_144396	Microthrombi
Fibroblast	Endocardial	0.109	0.012	BMR1A_ACR2A_BMP7	10_144396	Microthrombi
Fibroblast	Endocardial	0.415	0	COL4A3_a2b1 complex	16_144608	Microthrombi
Fibroblast	Endocardial	1.34	0	COL6A3_a2b1 complex	16_144608	Microthrombi
Fibroblast	Fibroblast	0.5	0	NTRK1_COPA	10_144396	Microthrombi
Fibroblast	Fibroblast	0.381	0	COL6A6_a11b1 complex	10_144396	Microthrombi
Fibroblast	Fibroblast	0.501	0	PDGFR complex_PDGFD	10_144396	Microthrombi
Fibroblast	Fibroblast	0.478	0	COL16A1_a11b1 complex	10_144396	Microthrombi
Fibroblast	Fibroblast	0.855	0	PDGFR complex_PDGFD	8_144391	Microthrombi
Fibroblast	Fibroblast	0.506	0	COL4A3_a11b1 complex	16_144608	Microthrombi
Fibroblast	Fibroblast	1.432	0	COL6A3_a11b1 complex	16_144608	Microthrombi
Fibroblast	Lymphocyte	0.392	0	PLA2G2A_a4b1 complex	8_144391	Microthrombi
Fibroblast	Smooth Muscle	0.917	0	TNC_a8b1 complex	10_144396	Microthrombi
Lymphocyte	Endocardial	0.275	0.004	CD6_ALCAM	10_144396	Microthrombi
Lymphocyte	Endothelial	0.283	0	CCL5_CCR1	16_144608	Microthrombi
Lymphocyte	Endothelial	0.259	0	HLA-F_LILRB2	16_144608	Microthrombi
Lymphocyte	Lymphocyte	0.233	0	CD48_CD244	16_144608	Microthrombi
Lymphocyte	Lymphocyte	0.267	0	HLA-F_LILRB1	16_144608	Microthrombi
Macrophage	Adipocyte	0.177	0.016	TNFRSF10A_TNFSF10	16_144608	Microthrombi
Macrophage	Endocardial	0.68	0	MERTK_GAS6	10_144396	Microthrombi
Macrophage	Endocardial	0.232	0.036	CSF1R_IL34	10_144396	Microthrombi
Macrophage	Macrophage	0.738	0	NOTCH4_DLL4	16_144608	Microthrombi
Smooth Muscle	Cardiomyocyte	0.369	0	NRG3_ERBB4	10_144396	Microthrombi
Smooth Muscle	Smooth Muscle	0.675	0	NTF3_NTRK3	16_144608	Microthrombi
